# Extensive Transcriptional and Translational Regulation Occur During the Maturation of Malaria Parasite Sporozoites

**DOI:** 10.1101/642298

**Authors:** Scott E. Lindner, Kristian E. Swearingen, Melanie J. Shears, Michael P. Walker, Erin N. Vrana, Kevin J. Hart, Allen M. Minns, Photini Sinnis, Robert L. Moritz, Stefan H.I. Kappe

**Affiliations:** Department of Biochemistry and Molecular Biology, The Huck Center for Malaria Research, Pennsylvania State University, University Park, PA; Institute for Systems Biology, Seattle, WA; Department of Molecular Microbiology & Immunology, Johns Hopkins Bloomberg School of Public Health, Baltimore, MD; Center for Global Infectious Disease Research, Seattle Children’s Research Institute, Seattle, WA; Department of Global Health, University of Washington, Seattle, WA

**Keywords:** Plasmodium, sporozoite, translational repression, RNA-seq, proteomics

## Abstract

*Plasmodium* sporozoites are transmitted from an infected mosquito to mammals in which they infect the liver. The infectivity profile of sporozoites changes as they egress from oocysts on the mosquito midgut into the hemocoel, and then invade the salivary glands, where they maintain a poised and infectious state until transmission occurs. Upon transmission, the sporozoite must then navigate the host skin, vasculature, and liver. All of these feats require distinct repertoires of proteins and capabilities that are coordinated in an appropriate temporal manner. Here, we report the comprehensive and dynamic transcriptomes and proteomes of both oocyst sporozoite and salivary gland sporozoite stages in both rodent-infectious *Plasmodium yoelii* parasites and human-infectious *Plasmodium falciparum* parasites. These data robustly define mRNAs and proteins that are <u>U</u>pregulated in <u>O</u>ocyst <u>S</u>porozoites (UOS) or <u>U</u>pregulated in Infectious <u>S</u>porozoites (UIS), which include critical gene products for sporozoite functions, as well as many of unknown importance that are similarly regulated. Moreover, we found that *Plasmodium* uses two overlapping, extensive, and independent programs of translational repression across sporozoite maturation to temporally regulate specific genes necessary to successfully navigate the mosquito vector and mammalian host environments. Finally, gene-specific validation experiments of selected, translationally repressed transcripts in *P. yoelii* confirmed the interpretations of the global transcriptomic and proteomic datasets. Together, these data indicate that two waves of translational repression are implemented and relieved at different times in sporozoite maturation to promote its successful life cycle progression.
