## Supplementary material for "Extensive Transcriptional and Translational Regulation Occur During the Maturation of Malaria Parasite Sporozoites": Table S3

### Sheet: Pf 10x up in SG, not top decile
Gene ID	Product Description	Gene Name or Symbol	Sg-Spz RNA Expression Decile	Sg-Spz Protein Expression Decile	Oo-Spz RNA Expression Decile	Oo-Spz Protein Expression Decile	1: sg-spz	2: sg-spz	3: sg-spz	sg-spz Avg	sg-spz SEM	sg-spz Rank (of 3575)	Sg-Spz RNA Expression Percentile	Sg-Spz RNA Expression Decile	1: oo-spz	2: oo-spz	3: oo-spz	oo-spz Avg	oo-spz SEM	oo-spz Rank (of 3534)	Oo-Spz RNA Expression Percentile	Oo-Spz RNA Expression Decile	Base Mean	log2 Fold Change oo-spz:sg-spz	StdErr	Fold Change sg-spz:oo-spz	Fold Change oo-spz:sg-spz	Wald-Stat	P-Value	P-adj	Computed GO Component IDs	Computed GO Components	Computed GO Function IDs	Computed GO Functions	Computed GO Process IDs	Computed GO Processes	Curated GO Component IDs	Curated GO Components	Curated GO Function IDs	Curated GO Functions	Curated GO Process IDs	Curated GO Processes	EC numbers	EC numbers from OrthoMCL
PF3D7_0422900	conserved Plasmodium protein, unknown function	null	9	Not Detected	Not Detected	Not Detected	20.6638	27.0558	23.7096	23.8098	1.50716	396	0.88951	9	0	0	0	0	0				11.9049	-5.62649	1.1897	49.4017	0.0202422	-4.72933	2.2526e-06	2.7975e-05	null	null	GO:0016740	transferase activity	null	null	null	null	null	null	null	null	null	null
PF3D7_1147000	sporozoite and liver stage asparagine-rich protein	SLARP	9	4	Not Detected	1	16.765	19.3256	22.4395	19.51	1.33961	461	0.871329	9	0	0	0	0	0				9.75502	-5.35228	1.20621	40.8504	0.0244796	-4.43726	9.11111e-06	9.66877e-05	GO:0005737	cytoplasm	GO:0005525, GO:0003924, GO:0003743	GTP binding, GTPase activity, translation initiation factor activity	GO:0006413	translational initiation	GO:0005634	nucleus	null	null	null	null	null	null
PF3D7_1131700	conserved Plasmodium protein, unknown function	null	9	Not Detected	Not Detected	Not Detected	14.8156	23.9637	19.4758	19.4184	2.15637	463	0.870769	9	0	0	0	0	0				9.70919	-5.33204	1.21398	40.2813	0.0248254	-4.39221	1.12206e-05	0.000116838	null	null	null	null	null	null	null	null	null	null	null	null	null	null
PF3D7_1302300	Plasmodium exported protein, unknown function	null	9	Not Detected	Not Detected	Not Detected	8.18756	21.6447	14.8185	14.8836	3.17198	556	0.844755	9	0	0	0	0	0				7.44179	-4.92898	1.27064	30.4628	0.0328269	-3.87913	0.000104831	0.000827227	null	null	null	null	null	null	null	null	null	null	null	null	null	null
PF3D7_0731400	serine/threonine protein kinase, FIKK family, pseudogene	FIKK7.2	9	Not Detected	Not Detected	Not Detected	13.6459	12.3684	16.5121	14.1755	1.00032	571	0.840559	9	0	0	0	0	0				7.08773	-4.90758	1.23798	30.0142	0.0333175	-3.96419	7.36463e-05	0.000608447	null	null	GO:0005524, GO:0004672	ATP binding, protein kinase activity	GO:0006468	protein phosphorylation	null	null	null	null	null	null	2.7.11.1 (Non-specific serine/threonine protein kinase)	2.7.11.1 (Non-specific serine/threonine protein kinase)
PF3D7_0523400	DnaJ protein, putative	null	9	1	Not Detected	Not Detected	11.6965	14.6875	13.5484	13.3108	0.711613	588	0.835804	9	0	0	0	0	0				6.65539	-4.81257	1.24296	28.1015	0.0355853	-3.87186	0.000108009	0.000849578	null	null	null	null	null	null	null	null	null	null	null	null	null	null
PF3D7_0506400	conserved Plasmodium protein, unknown function	null	9	Not Detected	Not Detected	Not Detected	13.2561	16.2335	9.73789	13.0758	1.5328	592	0.834685	9	0	0	0	0	0				6.53791	-4.7757	1.25549	27.3924	0.0365065	-3.80385	0.000142464	0.00108255	null	null	null	null	null	null	null	null	null	null	null	null	null	null
PF3D7_0305800	P-loop containing nucleoside triphosphate hydrolase, putative	null	9	Not Detected	Not Detected	Not Detected	18.7144	7.73024	11.4314	12.6254	2.63448	609	0.82993	9	0	0	0	0	0				6.31268	-4.72548	1.28512	26.4551	0.0377999	-3.67707	0.000235927	0.0016984	null	null	null	null	null	null	GO:0020011	apicoplast	null	null	null	null	2.7.4.3 (Adenylate kinase)	2.7.4.3 (Adenylate kinase)
PF3D7_0831750	Plasmodium exported protein (PHISTa), unknown function, pseudogene	null	9	Not Detected	3	Not Detected	14.0358	18.5526	39.375	23.9878	6.37136	393	0.89035	9	2.69601	0	0	0.898671	0.733762	2542	0.280985	3	12.4432	-4.72236	1.18785	26.3981	0.0378815	-3.97556	7.02151e-05	0.000583114	null	null	null	null	null	null	null	null	null	null	null	null	null	null
PF3D7_0935400	gametocyte development protein 1	GDV1	9	Not Detected	Not Detected	Not Detected	10.5269	15.4605	10.5847	12.1907	1.33496	627	0.824895	9	0	0	0	0	0				6.09534	-4.67728	1.26123	25.586	0.0390838	-3.70852	0.000208475	0.00151406	null	null	null	null	null	null	GO:0034399	nuclear periphery	null	null	null	null	null	null
PF3D7_0902900	conserved Plasmodium protein, unknown function	null	9	7	Not Detected	Not Detected	10.137	10.8223	14.3951	11.7848	1.07783	641	0.820979	9	0	0	0	0	0				5.89241	-4.6421	1.26372	24.9696	0.0400487	-3.67337	0.000239374	0.00171705	null	null	null	null	null	null	GO:0020011	apicoplast	null	null	null	null	null	null
PF3D7_1325800	conserved Plasmodium protein, unknown function	null	9	Not Detected	Not Detected	Not Detected	9.35721	12.3684	12.7016	11.4757	0.86844	654	0.817343	9	0	0	0	0	0				5.73787	-4.60061	1.26516	24.2617	0.0412172	-3.63639	0.000276483	0.00193362	null	null	null	null	null	null	null	null	null	null	null	null	null	null
PF3D7_1201300	liver stage associated protein 1	LSAP1	9	2	Not Detected	Not Detected	11.6965	15.4605	7.19757	11.4515	1.95015	655	0.817063	9	0	0	0	0	0				5.72576	-4.57393	1.28721	23.8171	0.0419866	-3.55337	0.000380332	0.00252393	null	null	null	null	null	null	GO:0020036	Maurer's cleft	null	null	null	null	null	null
PF3D7_0214100	protein transport protein SEC31	SEC31	9	7	Not Detected	5	14.0358	6.95722	11.8548	10.9493	1.70891	673	0.812028	9	0	0	0	0	0				5.47464	-4.53379	1.29119	23.1636	0.0431711	-3.51133	0.000445862	0.00289215	null	null	GO:0005515	protein binding	null	null	GO:0030127, GO:0020036	COPII vesicle coat, Maurer's cleft	null	null	GO:0006888, GO:0044053	ER to Golgi vesicle-mediated transport, translocation of peptides or proteins into host cell cytoplasm	null	null
PF3D7_0318200	DNA-directed RNA polymerase II subunit RPB1	RPB1	9	4	2	2	24.1728	17.7796	17.3588	19.7704	1.80001	455	0.873007	9	0	1.26525	0	0.42175	0.344357	3093	0.125071	2	10.0961	-4.52046	1.15973	22.9506	0.0435719	-3.89785	9.70518e-05	0.000768301	GO:0005665	DNA-directed RNA polymerase II, core complex	GO:0003677, GO:0003899	DNA binding, DNA-directed RNA polymerase activity	GO:0006366	transcription from RNA polymerase II promoter	GO:0005665	DNA-directed RNA polymerase II, core complex	GO:0003899, GO:0005515	DNA-directed RNA polymerase activity, protein binding	GO:0006366	transcription from RNA polymerase II promoter	2.7.7.6 (DNA-directed RNA polymerase)	2.7.7.6 (DNA-directed RNA polymerase)
PF3D7_1020600	conserved Plasmodium membrane protein, unknown function	null	9	Not Detected	Not Detected	Not Detected	10.137	14.6875	7.19757	10.674	1.77894	680	0.81007	9	0	0	0	0	0				5.337	-4.47537	1.29376	22.2445	0.044955	-3.45921	0.000541772	0.00342011	GO:0016020, GO:0005634	membrane, nucleus	null	null	null	null	null	null	null	null	null	null	null	null
PF3D7_0202200	EMP1-trafficking protein	PTP1	9	Not Detected	Not Detected	Not Detected	10.137	13.1414	7.62096	10.2998	1.30288	700	0.804476	9	0	0	0	0	0				5.14989	-4.43489	1.28895	21.6289	0.0462345	-3.44069	0.00058024	0.00364426	null	null	null	null	null	null	GO:0020036, GO:0016021, GO:0043234	Maurer's cleft, integral component of membrane, protein complex	null	null	null	null	null	null
PF3D7_1333100	conserved Plasmodium protein, unknown function	null	9	Not Detected	Not Detected	Not Detected	15.2055	10.0493	5.50403	10.2529	2.28816	703	0.803636	9	0	0	0	0	0				5.12647	-4.4138	1.32273	21.315	0.0469153	-3.33688	0.00084724	0.00489649	null	null	null	null	null	null	null	null	null	null	null	null	null	null
PF3D7_0312000	conserved Plasmodium protein, unknown function	null	8	Not Detected	Not Detected	Not Detected	8.18756	6.95722	11.8548	8.99987	1.20107	753	0.78965	8	0	0	0	0	0				4.49993	-4.25679	1.31201	19.1171	0.0523091	-3.24449	0.00117662	0.00640893	GO:0005737	cytoplasm	GO:0005524, GO:0046872, GO:0043565	ATP binding, metal ion binding, sequence-specific DNA binding	null	null	null	null	null	null	null	null	null	null
PF3D7_1107100	nucleic acid binding protein, putative	null	9	3	2	Not Detected	13.6459	13.1414	18.629	15.1388	1.42983	549	0.846713	9	0	1.26525	0	0.42175	0.344357	3093	0.125071	2	7.78027	-4.15086	1.18544	17.7637	0.0562945	-3.50155	0.000462563	0.0029695	null	null	GO:0003676, GO:0000166	nucleic acid binding, nucleotide binding	null	null	null	null	GO:0003676	nucleic acid binding	GO:0006139	nucleobase-containing compound metabolic process	null	null
PF3D7_0201800	knob associated heat shock protein 40	KAHsp40	8	Not Detected	Not Detected	Not Detected	6.62803	8.50326	9.73789	8.28973	0.738168	799	0.776783	8	0	0	0	0	0				4.14486	-4.13671	1.31793	17.5903	0.0568494	-3.1388	0.0016964	0.00870112	null	null	GO:0051082	unfolded protein binding	GO:0006457	protein folding	GO:0020030	infected host cell surface knob	null	null	null	null	null	null
PF3D7_1314700	pinin/SDK/MemA domain-containing protein, putative	null	9	4	2	Not Detected	12.8662	10.8223	19.4758	14.3881	2.13217	566	0.841958	9	0	1.26525	0	0.42175	0.344357	3093	0.125071	2	7.40492	-4.07809	1.20176	16.8899	0.0592069	-3.39344	0.000690215	0.00420621	null	null	null	null	null	null	GO:0020011	apicoplast	null	null	null	null	null	null
PF3D7_1013200	conserved Plasmodium protein, unknown function	null	8	Not Detected	Not Detected	Not Detected	8.57745	6.18419	8.46773	7.74312	0.636956	833	0.767273	8	0	0	0	0	0				3.87156	-4.04759	1.33004	16.5366	0.0604719	-3.04322	0.00234061	0.0114106	GO:0005737, GO:0005576	cytoplasm, extracellular region	GO:0005198	structural molecule activity	GO:0006817	phosphate ion transport	null	null	null	null	null	null	null	null
PF3D7_0113800	DBL containing protein, unknown function	null	8	Not Detected	Not Detected	Not Detected	6.23814	10.0493	7.19757	7.82834	0.934482	823	0.77007	8	0	0	0	0	0				3.91417	-4.04348	1.33176	16.4896	0.0606445	-3.0362	0.00239581	0.0116112	GO:0016021	integral component of membrane	GO:0004872	receptor activity	GO:0009405	pathogenesis	null	null	null	null	null	null	null	null
PF3D7_0411700	conserved Plasmodium protein, unknown function	null	9	Not Detected	4	Not Detected	14.8156	37.1052	19.0524	23.6577	5.57998	397	0.889231	9	0	0	3.95775	1.31925	1.07716	2260	0.360781	4	12.4885	-3.96996	1.06396	15.6703	0.0638149	-3.7313	0.000190494	0.00140978	GO:0005737	cytoplasm	null	null	null	null	null	null	null	null	null	null	null	null
PF3D7_1419400	conserved Plasmodium membrane protein, unknown function	null	8	1	Not Detected	Not Detected	4.67861	10.0493	7.19757	7.3085	1.2667	856	0.760839	8	0	0	0	0	0				3.65425	-3.93144	1.35923	15.2574	0.0655418	-2.8924	0.00382309	0.0168682	GO:0005789, GO:0016021, GO:0031965	endoplasmic reticulum membrane, integral component of membrane, nuclear membrane	null	null	null	null	null	null	null	null	null	null	null	null
PF3D7_0306100	conserved Plasmodium protein, unknown function	null	8	Not Detected	Not Detected	Not Detected	8.96733	6.95722	5.08064	7.00173	0.916282	884	0.753007	8	0	0	0	0	0				3.50086	-3.8908	1.35802	14.8336	0.0674144	-2.86506	0.00416934	0.0179456	GO:0005737, GO:0016021	cytoplasm, integral component of membrane	null	null	null	null	null	null	null	null	null	null	null	null
PF3D7_0508200	longevity-assurance (LAG1) protein, putative	null	9	7	3	8	17.1549	17.7796	27.0967	20.6771	2.62496	440	0.877203	9	0	1.26525	1.97887	1.08137	0.472427	2542	0.280985	3	10.8792	-3.87441	1.03842	14.666	0.0681847	-3.73105	0.000190681	0.00140978	GO:0016021	integral component of membrane	null	null	null	null	GO:0020011	apicoplast	null	null	null	null	2.3.1.24 (Sphingosine N-acyltransferase)	2.3.1.24 (Sphingosine N-acyltransferase)
PF3D7_1201400	Plasmodium exported protein, unknown function	null	8	Not Detected	Not Detected	Not Detected	10.137	4.63814	5.50403	6.75972	1.39379	897	0.749371	8	0	0	0	0	0				3.37986	-3.83677	1.38319	14.2884	0.0699869	-2.77385	0.00553972	0.0227313	GO:0016020	membrane	null	null	null	null	null	null	null	null	null	null	null	null
PF3D7_1331000	protein kinase, putative	null	9	Not Detected	2	Not Detected	12.8662	10.0493	13.9718	12.2957	0.953407	622	0.826294	9	0	0	1.97887	0.659625	0.538581	2926	0.172326	2	6.47769	-3.83421	1.20221	14.263	0.0701112	-3.18929	0.00142623	0.00756762	null	null	GO:0005524, GO:0004672	ATP binding, protein kinase activity	GO:0006468	protein phosphorylation	null	null	null	null	null	null	null	2.7.11.1 (Non-specific serine/threonine protein kinase)
PF3D7_1129000	spermidine synthase	SpdSyn	9	10	2	9	12.0864	12.3684	11.4314	11.9621	0.226598	632	0.823497	9	0	1.26525	0	0.42175	0.344357	3093	0.125071	2	6.19191	-3.82262	1.20433	14.1489	0.0706768	-3.17406	0.00150325	0.00792504	null	null	GO:0003824	catalytic activity	null	null	GO:0005737	cytoplasm	GO:0004766	spermidine synthase activity	GO:0008295	spermidine biosynthetic process	2.5.1.16 (Spermidine synthase)	2.5.1.16 (Spermidine synthase)
PF3D7_0626600	conserved Plasmodium protein, unknown function	null	9	4	2	5	7.40779	16.2335	11.4314	11.6909	2.08294	644	0.82014	9	0	1.26525	0	0.42175	0.344357	3093	0.125071	2	6.05633	-3.76456	1.23475	13.5908	0.073579	-3.04883	0.00229732	0.0112894	null	null	null	null	null	null	null	null	null	null	null	null	null	null
PF3D7_0606300	conserved Plasmodium protein, unknown function	null	8	5	Not Detected	4	4.28872	9.27629	5.50403	6.35635	1.226	927	0.740979	8	0	0	0	0	0				3.17817	-3.72652	1.38952	13.2371	0.0755452	-2.68187	0.00732123	0.0289789	null	null	null	null	null	null	null	null	null	null	null	null	null	null
PF3D7_1212800	iron-sulfur subunit of succinate dehydrogenase	null	9	7	2	5	13.2561	13.1414	7.19757	11.1983	1.63353	664	0.814545	9	0	1.26525	0	0.42175	0.344357	3093	0.125071	2	5.81005	-3.71674	1.23365	13.1477	0.0760588	-3.01281	0.00258842	0.0123263	null	null	GO:0051537, GO:0009055, GO:0051536, GO:0016491	2 iron, 2 sulfur cluster binding, electron carrier activity, iron-sulfur cluster binding, oxidoreductase activity	GO:0006099	tricarboxylic acid cycle	GO:0005739	mitochondrion	GO:0009055, GO:0000104	electron carrier activity, succinate dehydrogenase activity	GO:0006099	tricarboxylic acid cycle	1.3.5.1 (Succinate dehydrogenase (quinone)); 1.3.99.1 (Deleted entry)	1.3.5.1 (Succinate dehydrogenase (quinone))
PF3D7_0532100	early transcribed membrane protein 5	ETRAMP5	9	Not Detected	3	Not Detected	19.1043	8.50326	24.5564	17.388	3.84809	496	0.861538	9	0	2.5305	0	0.8435	0.688714	2765	0.217883	3	9.11575	-3.68009	1.11737	12.8179	0.078016	-3.29353	0.00098938	0.00553603	null	null	null	null	null	null	GO:0020005	symbiont-containing vacuole membrane	GO:0005515	protein binding	null	null	null	null
PF3D7_1454300	serine/threonine protein kinase KIN	KIN	8	Not Detected	Not Detected	Not Detected	7.40779	5.41117	5.08064	5.96653	0.593527	964	0.730629	8	0	0	0	0	0				2.98327	-3.66742	1.38525	12.7058	0.0787041	-2.64748	0.0081094	0.0314956	null	null	GO:0005524, GO:0004672	ATP binding, protein kinase activity	GO:0006468	protein phosphorylation	null	null	GO:0004674	protein serine/threonine kinase activity	GO:0006468	protein phosphorylation	2.7.11.1 (Non-specific serine/threonine protein kinase); 2.7.11.22 (Cyclin-dependent kinase)	2.7.11.1 (Non-specific serine/threonine protein kinase)
PF3D7_1436300	translocon component PTEX150	PTEX150	9	Not Detected	3	Not Detected	23.0031	14.6875	13.5484	17.0797	2.43311	504	0.859301	9	0	2.5305	0	0.8435	0.688714	2765	0.217883	3	8.96158	-3.6524	1.08207	12.5742	0.0795279	-3.37538	0.000737131	0.00443288	null	null	null	null	null	null	GO:0097619, GO:0020007	PTEX complex, apical complex	GO:0005515	protein binding	GO:0044053	translocation of peptides or proteins into host cell cytoplasm	null	null
PF3D7_0324900	erythrocyte membrane protein 1, PfEMP1	VAR	9	Not Detected	4	Not Detected	17.1549	17.0065	18.2056	17.4557	0.308153	493	0.862378	9	2.69601	1.26525	0	1.32042	0.635855	2260	0.360781	4	9.38805	-3.62147	1.03425	12.3076	0.0812509	-3.50154	0.000462575	0.0029695	GO:0016021	integral component of membrane	GO:0004872	receptor activity	GO:0009405	pathogenesis	null	null	null	null	null	null	null	null
PF3D7_1031300	conserved Plasmodium protein, unknown function	null	9	Not Detected	2	Not Detected	12.0864	11.5954	7.19757	10.2931	1.26904	701	0.804196	9	0	1.26525	0	0.42175	0.344357	3093	0.125071	2	5.35743	-3.60433	1.23819	12.1622	0.0822221	-2.91096	0.00360326	0.016218	null	null	GO:0004519	endonuclease activity	GO:0006281	DNA repair	null	null	null	null	null	null	null	null
PF3D7_1206200	eukaryotic translation initiation factor 3 subunit C, putative	EIF3C	8	7	Not Detected	6	4.28872	6.95722	5.92741	5.72445	0.634404	986	0.724476	8	0	0	0	0	0				2.86223	-3.59468	1.39579	12.0811	0.0827737	-2.57538	0.010013	0.0369681	GO:0005852	eukaryotic translation initiation factor 3 complex	GO:0003743, GO:0031369	translation initiation factor activity, translation initiation factor binding	GO:0006413	translational initiation	GO:0005852	eukaryotic translation initiation factor 3 complex	GO:0003743	translation initiation factor activity	null	null	null	null
PF3D7_0507900	conserved Plasmodium protein, unknown function	null	9	Not Detected	5	Not Detected	24.5627	25.5098	23.7096	24.594	0.424491	388	0.891748	9	0	0	5.93662	1.97887	1.61574	2019	0.428976	5	13.2865	-3.56204	0.905385	11.8108	0.0846682	-3.93428	8.34467e-05	0.000678039	GO:0016021, GO:0005886	integral component of membrane, plasma membrane	null	null	GO:0006810	transport	null	null	null	null	null	null	null	null
PF3D7_0526600	conserved Plasmodium protein, unknown function	null	8	Not Detected	2	Not Detected	14.0358	6.18419	9.3145	9.84484	1.86327	719	0.799161	8	0	1.26525	0	0.42175	0.344357	3093	0.125071	2	5.13329	-3.55206	1.26	11.7295	0.0852554	-2.8191	0.00481589	0.0202679	null	null	GO:0016746	transferase activity, transferring acyl groups	GO:0009245	lipid A biosynthetic process	null	null	null	null	null	null	null	null
PF3D7_0507300	conserved Plasmodium protein, unknown function	null	9	Not Detected	4	1	20.274	24.7368	24.9798	23.3302	1.24901	403	0.887552	9	0	1.26525	3.95775	1.741	0.952855	2128	0.398132	4	12.5356	-3.52905	0.898969	11.5438	0.0866266	-3.92566	8.64922e-05	0.000693628	null	null	null	null	null	null	null	null	null	null	null	null	null	null
PF3D7_1325000	U6 snRNA-associated Sm-like protein LSm6, putative	LSM6	8	7	Not Detected	5	10.5269	2.31907	3.38709	5.41101	2.10366	1024	0.713846	8	0	0	0	0	0				2.7055	-3.47411	1.49581	11.1125	0.0899891	-2.32256	0.0202028	0.0653603	null	null	null	null	null	null	GO:0005732	small nucleolar ribonucleoprotein complex	null	null	GO:0000398	mRNA splicing, via spliceosome	null	null
PF3D7_1142900	conserved Plasmodium protein, unknown function	null	8	2	Not Detected	Not Detected	3.89884	4.63814	7.19757	5.24485	0.816017	1039	0.70965	8	0	0	0	0	0				2.62243	-3.47259	1.42544	11.1008	0.0900837	-2.43615	0.0148444	0.0511863	null	null	null	null	null	null	null	null	null	null	null	null	null	null
PF3D7_1225400	conserved Plasmodium protein, unknown function	null	8	Not Detected	Not Detected	Not Detected	6.23814	4.63814	4.65725	5.17785	0.432887	1043	0.708531	8	0	0	0	0	0				2.58892	-3.46385	1.41628	11.0337	0.0906314	-2.44574	0.0144557	0.0501534	GO:0005737, GO:0016021	cytoplasm, integral component of membrane	GO:0005524, GO:0016787, GO:0008270	ATP binding, hydrolase activity, zinc ion binding	GO:0006351	transcription, DNA-templated	null	null	null	null	null	null	null	null
PF3D7_0418900	conserved Plasmodium protein, unknown function	null	8	3	Not Detected	Not Detected	7.01791	3.0921	5.08064	5.06355	0.925349	1058	0.704336	8	0	0	0	0	0				2.53177	-3.42467	1.44436	10.7381	0.0931261	-2.37106	0.0177369	0.0592514	null	null	null	null	null	null	null	null	null	null	null	null	null	null
PF3D7_0107200	carbon catabolite repressor protein 4, putative	null	9	Not Detected	4	Not Detected	15.5954	24.7368	23.2863	21.2061	2.31596	434	0.878881	9	0	1.26525	3.95775	1.741	0.952855	2128	0.398132	4	11.4736	-3.38526	0.921712	10.4487	0.0957053	-3.67279	0.000239913	0.00171705	null	null	null	null	null	null	null	null	null	null	null	null	null	null
PF3D7_1368700	mitochondrial carrier protein, putative	null	7	Not Detected	Not Detected	Not Detected	5.45837	4.63814	4.23387	4.77679	0.294118	1090	0.695385	7	0	0	0	0	0				2.3884	-3.3459	1.43388	10.1675	0.0983522	-2.33345	0.0196243	0.0637402	null	null	null	null	GO:0055085	transmembrane transport	GO:0005743	mitochondrial inner membrane	null	null	null	null	null	null
PF3D7_1318300	conserved Plasmodium protein, unknown function	null	7	7	Not Detected	Not Detected	6.62803	3.86512	3.81048	4.76788	0.759513	1092	0.694825	7	0	0	0	0	0				2.38394	-3.33825	1.45002	10.1138	0.0988751	-2.3022	0.0213236	0.0676126	GO:0005576	extracellular region	GO:0005509	calcium ion binding	null	null	null	null	null	null	null	null	null	null
PF3D7_0827000	ATP-dependent RNA helicase DBP10, putative	DBP10	7	Not Detected	Not Detected	Not Detected	5.45837	5.41117	3.38709	4.75221	0.557419	1095	0.693986	7	0	0	0	0	0				2.37611	-3.32738	1.44317	10.0378	0.0996231	-2.3056	0.0211329	0.0673082	null	null	GO:0005524, GO:0003676	ATP binding, nucleic acid binding	null	null	GO:0020011	apicoplast	GO:0005524, GO:0008026, GO:0003723	ATP binding, ATP-dependent helicase activity, RNA binding	GO:1902626	assembly of large subunit precursor of preribosome	3.6.4.13 (RNA helicase)	3.6.4.13 (RNA helicase)
PF3D7_0412400	erythrocyte membrane protein 1, PfEMP1	VAR	8	Not Detected	2	Not Detected	4.67861	8.50326	12.2782	8.48669	1.79126	788	0.77986	8	0	1.26525	0	0.42175	0.344357	3093	0.125071	2	4.45422	-3.32712	1.29031	10.036	0.0996409	-2.57854	0.00992188	0.0367886	GO:0016021	integral component of membrane	GO:0004872	receptor activity	GO:0009405	pathogenesis	GO:0020002, GO:0020030	host cell plasma membrane, infected host cell surface knob	GO:0050839	cell adhesion molecule binding	GO:0020033, GO:0020035, GO:0020013, GO:0016337	antigenic variation, cytoadherence to microvasculature, mediated by symbiont protein, modulation by symbiont of host erythrocyte aggregation, single organismal cell-cell adhesion	null	null
PF3D7_1235100	conserved Plasmodium protein, unknown function	null	9	7	3	Not Detected	12.8662	17.7796	10.1613	13.6023	1.82062	584	0.836923	9	0	2.5305	0	0.8435	0.688714	2765	0.217883	3	7.22292	-3.32525	1.10718	10.023	0.0997703	-3.00334	0.0026703	0.0126302	null	null	null	null	null	null	null	null	null	null	null	null	null	null

### Sheet: Py 10x up in SG, not top decile
Gene ID	Product Description	Gene Name or Symbol	Sg-Spz RNA Expression Decile	Sg-Spz Protein Expression Decile	Oo-Spz RNA Expression Decile	Oo-Spz Protein Expression Decile	1: sg-spz	2: sg-spz	3: sg-spz	sg-spz Avg	sg-spz SEM	sg-spz Rank (of 3887)	Sg-Spz RNA Expression Percentile	Sg-Spz RNA Expression Decile	1: oo-spz	2: oo-spz	3: oo-spz	oo-spz Avg	oo-spz SEM	oo-spz Rank (of 4081)	Oo-Spz RNA Expression Percentile	Oo-Spz RNA Expression Decile	Base Mean	log2 Fold Change oo-spz:sg-spz	Standard Error (FC)	Fold Change sg-spz:oo-spz	Fold Change oo-spz:sg-spz	Wald-Stat	P-Value	P-adj	Computed GO Component IDs	Computed GO Components	Computed GO Function IDs	Computed GO Functions	Computed GO Process IDs	Computed GO Processes	Curated GO Component IDs	Curated GO Components	Curated GO Function IDs	Curated GO Functions	Curated GO Process IDs	Curated GO Processes	EC numbers	EC numbers from OrthoMCL
PY17X_1249200	conserved Plasmodium protein, unknown function	null	9	Not Detected	Not Detected	Not Detected	18.7027	11	23.2059	17.6362	2.90972	649	0.83329	9	0	0	0	0	0				8.81811	-5.84346	1.27472	57.4191	0.0174158	-4.58411	4.55931e-06	3.651e-05	null	null	null	null	null	null	null	null	null	null	null	null	null	null
PY17X_0917000	glycine cleavage system H protein, putative	GCVH	9	Not Detected	1	Not Detected	27.6945	18	41.4391	29.0445	5.55208	421	0.891948	9	0	1.06449	0	0.354829	0.289717	3995	0.0213183	1	14.6997	-5.67966	1.21052	51.2563	0.0195098	-4.69192	2.70652e-06	2.28608e-05	null	null	null	null	null	null	null	null	null	null	null	null	null	2.1.2.10 (Aminomethyltransferase)
PY17X_1445500	NIMA related kinase 1, putative	NEK1	9	Not Detected	1	Not Detected	16.9044	20	28.1786	21.6943	2.74591	549	0.859017	9	1.08194	0	0	0.360647	0.294467	3866	0.0529282	1	11.0275	-5.26979	1.23724	38.5803	0.02592	-4.25931	2.05062e-05	0.000143683	null	null	GO:0005524, GO:0004672	ATP binding, protein kinase activity	GO:0006468	protein phosphorylation	null	null	null	null	null	null	null	2.7.11.1 (Non-specific serine/threonine protein kinase)
PY17X_1460000	RNA polymerase II transcription factor B subunit 2, putative	TFB2	9	Not Detected	1	Not Detected	33.0895	24	36.4664	31.1853	3.03946	391	0.899666	9	0	0	2.1148	0.704932	0.575575	3811	0.0664053	1	15.9451	-5.09338	1.01962	34.1398	0.0292913	-4.99536	5.87249e-07	5.65778e-06	GO:0000439	core TFIIH complex	GO:0004003	ATP-dependent DNA helicase activity	GO:0006289	nucleotide-excision repair	null	null	null	null	GO:0006366	transcription from RNA polymerase II promoter	null	null
PY17X_1441500	conserved Plasmodium protein, unknown function	null	9	7	1	6	15.1061	20	18.2332	17.7798	1.16827	637	0.836378	9	1.08194	0	0	0.360647	0.294467	3866	0.0529282	1	9.0702	-5.00248	1.25821	32.0551	0.0311963	-3.97587	7.01213e-05	0.000442094	null	null	null	null	null	null	null	null	null	null	null	null	null	null
PY17X_1026200	ATP-dependent RNA helicase DBP4, putative	DBP4	8	Not Detected	Not Detected	Not Detected	2.51768	25	3.31513	10.2776	6.01333	994	0.744533	8	0	0	0	0	0				5.1388	-4.95981	1.44937	31.1209	0.0321327	-3.42205	0.000621506	0.00306087	null	null	GO:0005524, GO:0003676	ATP binding, nucleic acid binding	null	null	null	null	null	null	null	null	3.6.4.13 (RNA helicase)	3.6.4.13 (RNA helicase)
PY17X_0846701	PIR protein	null	8	Not Detected	Not Detected	Not Detected	3.23701	9	16.5757	9.60422	3.15361	1044	0.73167	8	0	0	0	0	0				4.80211	-4.87024	1.41274	29.2475	0.034191	-3.44738	0.000566051	0.00282384	null	null	null	null	null	null	null	null	null	null	null	null	null	null
PY17X_0708400	dynein light chain 1, putative	DLC1	8	4	Not Detected	4	8.99171	5	13.2605	9.08408	1.94739	1082	0.721893	8	0	0	0	0	0				4.54204	-4.84299	1.40366	28.7001	0.034843	-3.45025	0.000560074	0.00279856	null	null	GO:0005515	protein binding	null	null	null	null	null	null	null	null	null	null
PY17X_0507300	RNA-binding protein, putative	UIS12	9	1	1	Not Detected	21.2204	14	8.28783	14.5028	3.05514	777	0.80036	9	1.08194	0	0	0.360647	0.294467	3866	0.0529282	1	7.4317	-4.73687	1.30198	26.665	0.0375024	-3.6382	0.000274555	0.00148501	null	null	GO:0003676, GO:0000166	nucleic acid binding, nucleotide binding	null	null	null	null	null	null	null	null	null	null
PY17X_1419500	tRNA (guanine(26)-N(2))-dimethyltransferase, putative	TRM1	9	5	1	6	28.0541	19	23.2059	23.42	2.13587	518	0.866993	9	1.08194	0	1.0574	0.713113	0.291185	3682	0.0980152	1	12.0666	-4.69691	1.05153	25.9365	0.0385557	-4.46673	7.94256e-06	6.04615e-05	null	null	GO:0003723, GO:0004809	RNA binding, tRNA (guanine-N2-)-methyltransferase activity	GO:0008033	tRNA processing	GO:0020011	apicoplast	GO:0004809	tRNA (guanine-N2-)-methyltransferase activity	GO:0030488	tRNA methylation	2.1.1.216 (tRNA (guanine(26)-N(2))-dimethyltransferase)	2.1.1.216 (tRNA (guanine(26)-N(2))-dimethyltransferase)
PY17X_1029900	DNA-directed RNA polymerases I and III subunit RPAC2, putative	null	8	Not Detected	Not Detected	Not Detected	7.9127	8	8.28783	8.06684	0.0925334	1156	0.702856	8	0	0	0	0	0				4.03342	-4.6898	1.42008	25.809	0.0387461	-3.30249	0.00095831	0.00451064	null	null	GO:0046983	protein dimerization activity	GO:0006351	transcription, DNA-templated	null	null	null	null	null	null	null	2.7.7.6 (DNA-directed RNA polymerase)
PY17X_0417100	kinetochore protein NUF2, putative	NUF2	7	Not Detected	Not Detected	Not Detected	6.8337	7	8.28783	7.37384	0.375187	1222	0.685876	7	0	0	0	0	0				3.68692	-4.54581	1.44362	23.3575	0.0428128	-3.14891	0.0016388	0.00717675	GO:0000775	chromosome, centromeric region	null	null	GO:0007067	mitotic nuclear division	null	null	null	null	null	null	null	null
PY17X_0102500	ATP-dependent RNA helicase, putative	null	7	5	Not Detected	4	5.03536	10	6.63026	7.22187	1.19484	1235	0.682532	7	0	0	0	0	0				3.61094	-4.50438	1.456	22.6962	0.0440602	-3.09367	0.00197701	0.00838392	null	null	GO:0005524, GO:0016818, GO:0003676	ATP binding, hydrolase activity, acting on acid anhydrides, in phosphorus-containing anhydrides, nucleic acid binding	null	null	null	null	null	null	null	null	3.6.4.13 (RNA helicase)	3.6.4.13 (RNA helicase)
PY17X_1325200	large ribosomal subunit nuclear export factor, putative	UIS20	7	Not Detected	Not Detected	Not Detected	6.47403	11	3.31513	6.92972	1.82087	1264	0.675071	7	0	0	0	0	0				3.46486	-4.45427	1.4774	21.9214	0.0456176	-3.01494	0.00257027	0.0105515	null	null	null	null	null	null	null	null	null	null	null	null	null	null
PY17X_1238100	conserved Plasmodium protein, unknown function	null	9	Not Detected	2	Not Detected	29.1331	24	26.521	26.5514	1.20995	467	0.880113	9	1.08194	0	2.1148	1.06558	0.498507	3435	0.15854	2	13.8085	-4.39573	0.934974	21.0497	0.0475067	-4.70144	2.58331e-06	2.2001e-05	null	null	null	null	null	null	null	null	null	null	null	null	null	null
PY17X_0705900	conserved Plasmodium protein, unknown function	null	7	Not Detected	Not Detected	Not Detected	3.95635	7	8.28783	6.41473	1.04853	1331	0.657834	7	0	0	0	0	0				3.20736	-4.30345	1.4893	19.7454	0.0506446	-2.88957	0.00385766	0.0148479	null	null	null	null	null	null	null	null	null	null	null	null	null	null
PY17X_0908100	conserved Plasmodium protein, unknown function	null	8	1	1	Not Detected	8.99171	14	8.28783	10.4265	1.46827	976	0.749164	8	0	1.06449	0	0.354829	0.289717	3995	0.0213183	1	5.39067	-4.24039	1.34758	18.901	0.0529072	-3.14666	0.00165145	0.00721165	null	null	null	null	null	null	null	null	null	null	null	null	null	null
PY17X_0912500	conserved Plasmodium protein, unknown function	null	8	Not Detected	1	Not Detected	10.0707	9	11.603	10.2246	0.61673	998	0.743504	8	1.08194	0	0	0.360647	0.294467	3866	0.0529282	1	5.2926	-4.20829	1.34713	18.4851	0.0540976	-3.12389	0.00178477	0.00766359	null	null	null	null	null	null	null	null	null	null	null	null	null	null
PY17X_1025600	conserved Plasmodium protein, unknown function	null	7	Not Detected	Not Detected	Not Detected	6.8337	9	1.65757	5.83042	1.77844	1399	0.64034	7	0	0	0	0	0				2.91521	-4.18728	1.5388	18.2178	0.0548914	-2.72113	0.00650593	0.0231081	null	null	null	null	null	null	null	null	null	null	null	null	null	null
PY17X_0808400	conserved Plasmodium protein, unknown function	null	9	4	2	6	39.5635	28	19.8908	29.1514	4.66067	418	0.892719	9	0	1.06449	3.1722	1.41223	0.761052	3266	0.199951	2	15.2818	-4.1857	0.87471	18.198	0.0549512	-4.78525	1.70777e-06	1.5043e-05	null	null	null	null	null	null	null	null	null	null	null	null	null	null
PY17X_1216700	CWC16 domain-containing protein, putative	null	7	2	Not Detected	Not Detected	4.31602	5	8.28783	5.86795	1.00098	1393	0.641883	7	0	0	0	0	0				2.93397	-4.168	1.51287	17.976	0.0556297	-2.75503	0.00586859	0.0210872	null	null	null	null	null	null	null	null	null	null	null	null	null	null
PY17X_0704000	ATP-dependent RNA helicase DBP10, putative	DBP10	9	Not Detected	2	Not Detected	15.1061	19	14.9181	16.3414	1.08628	701	0.819913	9	2.16388	0	0	0.721294	0.588934	3570	0.125459	2	8.53134	-4.16144	1.11596	17.8945	0.0558832	-3.72901	0.000192234	0.00109347	null	null	GO:0005524, GO:0003676	ATP binding, nucleic acid binding	null	null	null	null	null	null	null	null	3.6.4.13 (RNA helicase)	3.6.4.13 (RNA helicase)
PY17X_1106200	DNA mismatch repair protein MSH6, putative	MSH6	9	1	1	Not Detected	13.6674	17	18.2332	16.3002	1.11345	703	0.819398	9	1.08194	0	1.0574	0.713113	0.291185	3682	0.0980152	1	8.50666	-4.15628	1.10643	17.8306	0.0560835	-3.75647	0.000172326	0.000989351	null	null	GO:0005524, GO:0030983	ATP binding, mismatched DNA binding	GO:0006298	mismatch repair	null	null	null	null	null	null	null	null
PY17X_1247800	RING zinc finger protein, putative	null	8	Not Detected	1	Not Detected	12.9481	5	11.603	9.85034	2.00536	1022	0.73733	8	0	0	1.0574	0.352466	0.287787	4081	0.000245038	1	5.1014	-4.15442	1.36848	17.8076	0.0561558	-3.03579	0.00239907	0.0099558	null	null	GO:0005515, GO:0008270	protein binding, zinc ion binding	null	null	null	null	null	null	null	null	null	null
PY17X_0212700	cysteine desulfurase, putative	NFS	9	7	1	Not Detected	14.7464	20	13.2605	16.0023	1.66921	720	0.815024	9	0	2.12897	0	0.709658	0.579434	3729	0.0864984	1	8.35598	-4.13716	1.12286	17.5958	0.0568317	-3.6845	0.000229155	0.00127223	null	null	null	null	GO:0008152	metabolic process	null	null	null	null	null	null	2.8.1.7 (Cysteine desulfurase)	2.8.1.7 (Cysteine desulfurase)
PY17X_0102300	Plasmodium exported protein, unknown function	null	7	Not Detected	Not Detected	Not Detected	1.79834	1	14.9181	5.90548	3.68419	1388	0.64317	7	0	0	0	0	0				2.95274	-4.04333	1.58914	16.4878	0.060651	-2.54435	0.010948	0.0352694	null	null	null	null	null	null	GO:0030430	host cell cytoplasm	null	null	null	null	null	null
PY17X_1407200	exosome complex component RRP40, putative	RRP40	9	5	2	3	20.5011	13	29.8362	21.1124	3.97617	558	0.856702	9	0	3.19346	0	1.06449	0.86915	3473	0.149228	2	11.0885	-4.02939	1.00102	16.3293	0.0612398	-4.02528	5.69064e-05	0.000367804	null	null	GO:0003723	RNA binding	null	null	null	null	null	null	null	null	null	3.1.13.- (Exoribonucleases producing 5'-phosphomonoesters.)
PY17X_0512200	conserved Plasmodium protein, unknown function	null	9	Not Detected	3	Not Detected	31.6508	15	33.1513	26.6007	4.74916	464	0.880885	9	0	2.12897	2.1148	1.41459	0.577514	3252	0.203382	3	14.0076	-4.0267	0.890177	16.2988	0.0613541	-4.52348	6.0832e-06	4.74798e-05	null	null	null	null	null	null	null	null	null	null	null	null	null	null
PY17X_1019100	conserved Plasmodium protein, unknown function	null	9	Not Detected	3	Not Detected	35.6072	14	29.8362	26.4811	5.27383	468	0.879856	9	2.16388	0	2.1148	1.42623	0.582369	3148	0.228865	3	13.9537	-4.0239	0.897262	16.2673	0.0614732	-4.48464	7.30361e-06	5.60125e-05	null	null	null	null	null	null	null	null	null	null	null	null	null	null
PY17X_1436400	phosphate translocator, putative	null	8	Not Detected	1	Not Detected	7.19336	13	6.63026	8.94121	1.6623	1090	0.719835	8	1.08194	0	0	0.360647	0.294467	3866	0.0529282	1	4.65093	-4.01411	1.38115	16.1573	0.0618917	-2.90636	0.00365659	0.0142401	null	null	null	null	GO:0055085	transmembrane transport	null	null	null	null	null	null	null	null
PY17X_1013300	HID1 domain-containing protein, putative	null	9	Not Detected	2	Not Detected	15.8254	27	18.2332	20.3529	2.77239	576	0.852071	9	1.08194	1.06449	1.0574	1.06794	0.00595416	3420	0.162215	2	10.7104	-4.00164	0.975137	16.0181	0.0624292	-4.10366	4.06656e-05	0.000270782	null	null	null	null	null	null	null	null	null	null	null	null	null	null
PY17X_0904700	bicoid-interacting protein BIN3, putative	null	8	Not Detected	1	Not Detected	7.55303	7	11.603	8.71866	1.1847	1104	0.716234	8	0	0	1.0574	0.352466	0.287787	4081	0.000245038	1	4.53557	-3.9612	1.38225	15.5754	0.0642036	-2.86576	0.00416013	0.0157757	null	null	GO:0008168	methyltransferase activity	null	null	null	null	null	null	null	null	null	2.1.1.- (Methyltransferases.)
PY17X_0941800	conserved Plasmodium protein, unknown function	null	8	Not Detected	1	Not Detected	14.0271	9	19.8908	14.3059	2.56951	784	0.798559	8	1.08194	0	1.0574	0.713113	0.291185	3682	0.0980152	1	7.50953	-3.95853	1.13857	15.5467	0.0643224	-3.47677	0.00050749	0.00256911	null	null	null	null	null	null	null	null	null	null	null	null	null	null
PY17X_1325000	vacuolar protein sorting-associated protein 4, putative	VPS4	9	3	3	5	37.4055	30	24.8635	30.7563	2.97226	395	0.898636	9	0	5.32244	0	1.77415	1.44858	3006	0.263661	3	16.2652	-3.95603	0.840679	15.5198	0.064434	-4.70576	2.52918e-06	2.15996e-05	null	null	GO:0005524	ATP binding	null	null	GO:0005737	cytoplasm	null	null	null	null	null	null
PY17X_0507900	kelch domain-containing protein, putative	null	8	Not Detected	2	Not Detected	10.4304	16	16.5757	14.3353	1.59996	783	0.798817	8	2.16388	0	0	0.721294	0.588934	3570	0.125459	2	7.52832	-3.95102	1.14506	15.4659	0.0646585	-3.45049	0.000559575	0.00279856	null	null	null	null	null	null	null	null	null	null	null	null	null	null
PY17X_1224700	50S ribosomal protein L1, mitochondrial, putative	RPL1	8	Not Detected	1	Not Detected	3.95635	19	3.31513	8.75716	4.18435	1100	0.717263	8	1.08194	0	0	0.360647	0.294467	3866	0.0529282	1	4.5589	-3.94511	1.42776	15.4027	0.0649237	-2.76315	0.00572461	0.0206905	null	null	null	null	null	null	GO:0005762	mitochondrial large ribosomal subunit	GO:0003735	structural constituent of ribosome	null	null	null	null
PY17X_1332300	zinc finger protein, putative	null	7	3	Not Detected	Not Detected	3.95635	3	8.28783	5.08139	1.32829	1484	0.618472	7	0	0	0	0	0				2.5407	-3.93039	1.56323	15.2463	0.0655896	-2.51427	0.0119279	0.0377165	null	null	GO:0046872	metal ion binding	null	null	null	null	null	null	null	null	null	null
PY17X_0909400	conserved Plasmodium protein, unknown function	null	9	Not Detected	3	Not Detected	20.8608	18	36.4664	25.1091	4.6854	489	0.874453	9	1.08194	3.19346	0	1.42513	0.765635	3168	0.223965	3	13.2671	-3.91812	0.899477	15.1172	0.06615	-4.35599	1.32466e-05	9.63188e-05	null	null	null	null	null	null	null	null	null	null	null	null	null	null
PY17X_1327500	FYVE and coiled-coil domain-containing protein, putative	FCP	9	3	2	5	14.7464	17	26.521	19.4225	2.94626	598	0.846411	9	2.16388	0	1.0574	1.07376	0.510076	3359	0.177162	2	10.2481	-3.90814	0.993265	15.013	0.0666089	-3.93464	8.33212e-05	0.000511712	null	null	GO:0046872	metal ion binding	null	null	GO:0020020	food vacuole	GO:0032266	phosphatidylinositol-3-phosphate binding	null	null	null	null
PY17X_1403900	conserved Plasmodium protein, unknown function	null	7	Not Detected	Not Detected	Not Detected	3.59668	3	8.28783	4.9615	1.36523	1511	0.611526	7	0	0	0	0	0				2.48075	-3.88824	1.57163	14.8073	0.0675343	-2.47402	0.0133604	0.0414804	null	null	GO:0016772	transferase activity, transferring phosphorus-containing groups	null	null	null	null	null	null	null	null	null	null
PY17X_0827500	perforin-like protein 3	PPLP3	8	Not Detected	1	Not Detected	12.5884	5	23.2059	13.5981	4.31093	812	0.791356	8	1.08194	0	1.0574	0.713113	0.291185	3682	0.0980152	1	7.15561	-3.85664	1.17243	14.4865	0.0690298	-3.28944	0.00100386	0.00466801	null	null	null	null	null	null	GO:0020009	microneme	null	null	GO:0030260	entry into host cell	null	null
PY17X_0625400	mago nashi protein homologue, putative	null	8	6	1	8	8.63204	15	16.5757	13.4026	1.98265	820	0.789298	8	1.08194	0	1.0574	0.713113	0.291185	3682	0.0980152	1	7.05784	-3.85478	1.15083	14.4679	0.0691186	-3.34957	0.000809359	0.00389884	GO:0005634	nucleus	null	null	null	null	null	null	null	null	null	null	null	null
PY17X_1145000	secreted ookinete protein, putative	PSOP2	7	Not Detected	Not Detected	Not Detected	3.23701	6	4.9727	4.73657	0.658338	1551	0.601235	7	0	0	0	0	0				2.36829	-3.8458	1.57756	14.3781	0.0695504	-2.43782	0.0147763	0.0449707	null	null	null	null	null	null	null	null	null	null	null	null	null	null
PY17X_0930500	ATP-dependent zinc metalloprotease FTSH, putative	null	7	Not Detected	1	2	6.47403	9	8.28783	7.92062	0.613961	1168	0.699768	7	1.08194	0	0	0.360647	0.294467	3866	0.0529282	1	4.14063	-3.8322	1.40043	14.2432	0.0702089	-2.73646	0.00621048	0.0221352	GO:0016021	integral component of membrane	GO:0005524, GO:0004222, GO:0008270	ATP binding, metalloendopeptidase activity, zinc ion binding	GO:0006508	proteolysis	null	null	null	null	null	null	3.4.24.- (Metalloendopeptidases.)	3.4.24.- (Metalloendopeptidases.)
PY17X_0706600	GTP-binding protein, putative	null	7	Not Detected	1	Not Detected	10.4304	3	9.94539	7.79192	1.95963	1183	0.695909	7	0	0	1.0574	0.352466	0.287787	4081	0.000245038	1	4.0722	-3.80451	1.42524	13.9725	0.0715693	-2.66939	0.00759888	0.0262051	null	null	GO:0005525	GTP binding	null	null	null	null	null	null	null	null	null	null
PY17X_1339200	conserved Plasmodium protein, unknown function	null	9	Not Detected	2	Not Detected	23.0188	13	16.5757	17.5315	2.39347	653	0.832261	9	0	0	3.1722	1.0574	0.863362	3540	0.132811	2	9.29444	-3.79497	1.03059	13.8803	0.0720444	-3.68232	0.000231118	0.00127695	null	null	null	null	null	null	null	null	null	null	null	null	null	null
PY17X_0415200	conserved Plasmodium protein, unknown function	null	8	Not Detected	1	Not Detected	7.55303	20	9.94539	12.4995	3.11356	857	0.779779	8	1.08194	0	1.0574	0.713113	0.291185	3682	0.0980152	1	6.60629	-3.76311	1.17487	13.5772	0.0736528	-3.20299	0.00136007	0.00605937	null	null	null	null	null	null	null	null	null	null	null	null	null	null
PY17X_1249360	28S ribosomal RNA	null	7	Not Detected	1	Not Detected	2.15801	13	8.28783	7.81528	2.56275	1179	0.696939	7	0	1.06449	0	0.354829	0.289717	3995	0.0213183	1	4.08505	-3.75518	1.44536	13.5027	0.0740591	-2.59809	0.00937452	0.0310771	null	null	null	null	null	null	null	null	null	null	null	null	null	null
PY17X_1433900	serpentine receptor, putative	SR10	8	4	1	4	14.7464	15	6.63026	12.1256	2.24424	872	0.77592	8	0	0	2.1148	0.704932	0.575575	3811	0.0664053	1	6.41524	-3.75199	1.18974	13.4729	0.074223	-3.15362	0.00161259	0.00709216	GO:0016021	integral component of membrane	null	null	null	null	null	null	null	null	null	null	null	null
PY17X_0806400	conserved Plasmodium protein, unknown function	null	9	Not Detected	3	Not Detected	24.4574	37	18.2332	26.5636	4.50616	465	0.880628	9	2.16388	1.06449	2.1148	1.78106	0.292766	2956	0.275913	3	14.1723	-3.75053	0.83069	13.4593	0.0742981	-4.51496	6.33283e-06	4.90556e-05	null	null	null	null	null	null	null	null	null	null	null	null	null	null
PY17X_1140100	conserved Plasmodium protein, unknown function	null	7	Not Detected	1	Not Detected	10.4304	5	6.63026	7.35355	1.31357	1225	0.685104	7	0	0	1.0574	0.352466	0.287787	4081	0.000245038	1	3.85301	-3.74825	1.42584	13.4381	0.0744155	-2.6288	0.00856867	0.0289662	null	null	null	null	null	null	null	null	null	null	null	null	null	null
PY17X_1300007	PIR protein	null	9	Not Detected	3	Not Detected	23.7381	36	18.2332	25.9904	4.28743	473	0.87857	9	3.24582	0	2.1148	1.78687	0.776673	2926	0.283264	3	13.8887	-3.71155	0.846183	13.1005	0.0763328	-4.38623	1.15333e-05	8.56798e-05	null	null	null	null	null	null	null	null	null	null	null	null	null	null
PY17X_1341700	conserved Plasmodium protein, unknown function	null	7	Not Detected	1	Not Detected	9.71104	1	11.603	7.438	2.66586	1217	0.687162	7	0	1.06449	0	0.354829	0.289717	3995	0.0213183	1	3.89641	-3.69629	1.46895	12.9627	0.0771445	-2.51628	0.0118602	0.0376184	null	null	null	null	null	null	null	null	null	null	null	null	null	null
PY17X_0111100	AP2 domain transcription factor, putative	ApiAP2	9	Not Detected	3	Not Detected	19.0624	27	16.5757	20.8794	2.56657	563	0.855415	9	3.24582	0	1.0574	1.43441	0.780376	3103	0.239892	3	11.1569	-3.67912	0.923013	12.8093	0.0780681	-3.98599	6.71983e-05	0.00042628	null	null	GO:0003700	sequence-specific DNA binding transcription factor activity	GO:0006355	regulation of transcription, DNA-templated	null	null	null	null	null	null	null	null
PY17X_1402600	conserved Plasmodium protein, unknown function	null	8	Not Detected	1	1	7.19336	12	16.5757	11.923	2.21165	881	0.773604	8	0	0	2.1148	0.704932	0.575575	3811	0.0664053	1	6.31397	-3.6719	1.19285	12.7454	0.07846	-3.07826	0.00208214	0.00879349	null	null	null	null	null	null	null	null	null	null	null	null	null	null
PY17X_0711800	perforin-like protein 5	PLP5	9	Not Detected	3	Not Detected	17.9834	12	31.4937	20.4924	4.70751	570	0.853615	9	2.16388	2.12897	0	1.43095	0.584242	3126	0.234256	3	10.9617	-3.61973	0.936558	12.2927	0.0813492	-3.86493	0.000111123	0.000662652	null	null	null	null	null	null	null	null	null	null	null	null	null	null
PY17X_0810200	DNA-directed RNA polymerase II subunit RPB1, putative	RPB1	9	4	2	4	17.6237	8	21.5484	15.724	3.2862	727	0.813224	9	0	2.12897	1.0574	1.06212	0.501808	3503	0.141877	2	8.39308	-3.61731	1.0435	12.2721	0.0814856	-3.46651	0.000527269	0.0026546	null	null	GO:0003677, GO:0003899	DNA binding, DNA-directed RNA polymerase activity	GO:0006351	transcription, DNA-templated	GO:0005665	DNA-directed RNA polymerase II, core complex	GO:0003899	DNA-directed RNA polymerase activity	GO:0006366	transcription from RNA polymerase II promoter	2.7.7.6 (DNA-directed RNA polymerase)	2.7.7.6 (DNA-directed RNA polymerase)
PY17X_1449200	phenylalanine--tRNA ligase, putative	null	7	Not Detected	1	Not Detected	7.19336	8	3.31513	6.1695	1.1807	1358	0.650888	7	0	0	1.0574	0.352466	0.287787	4081	0.000245038	1	3.26098	-3.49458	1.46796	11.2713	0.0887213	-2.38057	0.0172859	0.0511443	GO:0005737	cytoplasm	GO:0005524, GO:0004812, GO:0000049	ATP binding, aminoacyl-tRNA ligase activity, tRNA binding	GO:0043039, GO:0006418	tRNA aminoacylation, tRNA aminoacylation for protein translation	null	null	null	null	null	null	6.1.1.20 (Phenylalanine--tRNA ligase)	6.1.1.20 (Phenylalanine--tRNA ligase)
PY17X_1004400	liver specific protein 2, putative	LISP2	7	Not Detected	1	Not Detected	3.95635	10	4.9727	6.30968	1.52549	1346	0.653975	7	0	0	1.0574	0.352466	0.287787	4081	0.000245038	1	3.33107	-3.49212	1.4651	11.2521	0.0888724	-2.38353	0.0171473	0.0508318	null	null	null	null	null	null	null	null	null	null	null	null	null	null
PY17X_0911300	WD repeat-containing protein, putative	null	9	1	4	1	32.7298	22	23.2059	25.9786	2.7708	474	0.878312	9	3.24582	1.06449	2.1148	2.1417	0.514263	2742	0.328351	4	14.0601	-3.48692	0.796067	11.2116	0.0891934	-4.38018	1.1858e-05	8.78036e-05	null	null	GO:0005515	protein binding	null	null	null	null	null	null	null	null	null	null
PY17X_1027600	H/ACA ribonucleoprotein complex subunit 4, putative	CBF5	8	6	2	5	16.9044	14	9.94539	13.6166	1.64771	811	0.791613	8	1.08194	0	2.1148	1.06558	0.498507	3435	0.15854	2	7.34109	-3.44442	1.05916	10.8861	0.09186	-3.25204	0.00114578	0.00524103	null	null	GO:0003723, GO:0009982	RNA binding, pseudouridine synthase activity	GO:0006396, GO:0001522	RNA processing, pseudouridine synthesis	null	null	null	null	null	null	null	5.4.99.- (Transferring other groups.)
PY17X_1459800	glucose inhibited division protein a homologue, putative	null	8	Not Detected	1	Not Detected	8.63204	8	13.2605	9.96419	1.35394	1014	0.739388	8	0	0	2.1148	0.704932	0.575575	3811	0.0664053	1	5.33456	-3.4292	1.22705	10.7719	0.092834	-2.79468	0.00519508	0.0189993	null	null	GO:0050660, GO:0016491	flavin adenine dinucleotide binding, oxidoreductase activity	GO:0055114, GO:0008033	oxidation-reduction process, tRNA processing	null	null	null	null	null	null	null	null
PY17X_1103500	conserved Plasmodium protein, unknown function	null	8	Not Detected	1	Not Detected	8.99171	9	11.603	9.86489	0.709567	1021	0.737587	8	0	0	2.1148	0.704932	0.575575	3811	0.0664053	1	5.28491	-3.42479	1.22587	10.739	0.0931181	-2.79376	0.0052099	0.019031	null	null	null	null	null	null	null	null	null	null	null	null	null	null
PY17X_0109600	mitochondrial cardiolipin synthase, putative	CLS	8	Not Detected	2	Not Detected	5.75469	11	13.2605	10.0051	1.81517	1013	0.739645	8	2.16388	0	0	0.721294	0.588934	3570	0.125459	2	5.36318	-3.40874	1.23225	10.6202	0.09416	-2.76628	0.00567007	0.0205415	null	null	GO:0003824	catalytic activity	GO:0008152	metabolic process	null	null	null	null	null	null	2.7.8.- (Transferases for other substituted phosphate groups.)	2.7.8.- (Transferases for other substituted phosphate groups.)
PY17X_0938200	conserved Plasmodium protein, unknown function	null	8	Not Detected	2	Not Detected	12.9481	14	13.2605	13.4029	0.254664	819	0.789555	8	0	1.06449	2.1148	1.05976	0.498466	3519	0.137956	2	7.23131	-3.40504	1.05566	10.593	0.0944021	-3.22549	0.00125755	0.00567041	null	null	null	null	null	null	null	null	null	null	null	null	null	null
PY17X_1425100	phospholipase DDHD1, putative	null	7	6	1	Not Detected	4.31602	5	8.28783	5.86795	1.00098	1393	0.641883	7	1.08194	0	0	0.360647	0.294467	3866	0.0529282	1	3.1143	-3.37284	1.47506	10.3592	0.0965325	-2.28658	0.0222203	0.0627336	null	null	GO:0046872	metal ion binding	null	null	null	null	null	null	null	null	null	3.1.1.32 (Phospholipase A(1))
PY17X_1211900	succinate dehydrogenase subunit 4, putative	SDH4	9	Not Detected	3	6	14.7464	24	11.603	16.7831	3.03801	688	0.823257	9	1.08194	0	3.1722	1.41805	0.76018	3219	0.211468	3	9.10058	-3.36713	0.972477	10.3183	0.0969153	-3.46243	0.000535325	0.00268796	null	null	null	null	null	null	null	null	null	null	null	null	null	1.9.3.1 (Cytochrome-c oxidase)
PY17X_1402500	conserved Plasmodium protein, unknown function	null	9	Not Detected	5	Not Detected	37.7652	31	24.8635	31.2095	3.04216	390	0.899923	9	5.40971	1.06449	2.1148	2.863	1.06876	2436	0.403333	5	17.0363	-3.36388	0.725991	10.2951	0.097134	-4.6335	3.59537e-06	2.93241e-05	null	null	null	null	null	null	null	null	null	null	null	null	null	null
PY17X_0929800	tRNA nucleotidyltransferase, putative	null	8	4	2	5	8.63204	6	26.521	13.7177	5.26363	809	0.792128	8	0	0	3.1722	1.0574	0.863362	3540	0.132811	2	7.38755	-3.35814	1.12597	10.2542	0.0975213	-2.98243	0.0028597	0.0115701	null	null	GO:0003723, GO:0016779	RNA binding, nucleotidyltransferase activity	GO:0006396	RNA processing	null	null	null	null	null	null	null	2.7.7.72 (CCA tRNA nucleotidyltransferase)
PY17X_0419100	nucleoporin NUP100/NSP100, putative	NUP100	9	2	3	3	12.5884	21	16.5757	16.7213	1.98353	690	0.822742	9	2.16388	2.12897	0	1.43095	0.584242	3126	0.234256	3	9.07615	-3.34603	0.959529	10.1685	0.0983434	-3.48715	0.000488188	0.00248364	null	null	null	null	null	null	null	null	null	null	null	null	null	null
PY17X_1457900	conserved Plasmodium protein, unknown function	null	9	7	3	Not Detected	25.1768	5	19.8908	16.6892	4.93206	691	0.822485	9	3.24582	0	1.0574	1.43441	0.780376	3103	0.239892	3	9.0618	-3.3406	1.01451	10.1303	0.0987142	-3.29282	0.000991862	0.0046332	null	null	GO:0016972	thiol oxidase activity	GO:0045454, GO:0055114	cell redox homeostasis, oxidation-reduction process	null	null	null	null	null	null	1.8.3.2 (Thiol oxidase)	1.8.3.2 (Thiol oxidase)
