## Supplementary material for "Extensive Transcriptional and Translational Regulation Occur During the Maturation of Malaria Parasite Sporozoites": Table S7

### Sheet: S20 Table
Supplemental Table 3. Oligonucleotides used in this study.
Gene	Primer Description	Oligonucleotide Sequence (5' to 3')
py17x_1354300::gfp	Creation of Targeting Sequences
	3'-Fwd	ccggtaccGCATATACATATATTCGAGAATTTTATGTACGTTTTTAGCTAGTACG
	3'-Rev (SOE)	ccggtcgggcccGACTTCTTCATATATAACCAACAATACTAATGATAATATTTTGTATGG
	5'-Fwd (SOE)	gaagaagtcgggcccgaccggtGTATACTCAATCAAGTGACATACCTTTAAATGAATTATCAGAAAGTAGAG
	5'-Rev	ggcctaggTTCTGTATCTTTATTCAATTCACCATTAATCATTTGATCTATGATTTTCAAT
py17x_1354300::gfp	Genotyping PCR
	WT 5' External	GCTTTCACATTTTACACGTGTGTATAAACAATGAAAAGAGCCAG
	WT 3' External	CATATTTTATTCTAGCTTATTCCTAATGTTGAAGGTTATACTTTGTTATTG
	TG 5' Internal	CATCACCATCTAATTCAACAAGAATTGGGACAACTCCAGTGAAAAGTTCTTCTCCTTTAC
	TG 3' Internal	CCAGGAGGAGAAAGGCATTAAGTACAAATTTGAAGTATATGAGAAG
pyuis12::gfp	Creation of Targeting Sequences
	3'-Fwd	ggccggtaCCCCATTATCTCCAATATCGTATATGCCTTATTTACATATGTG
	3'-Rev (SOE)	gtatttaagagtggctagccgggcccCATTTGGGAATTGGGCATTTTCCATTTCCGGAGG
	5'-Fwd (SOE)	ggggcccggctagcCACTCTTAAATACATATGCAACTGAAAACTCATTAGATGTATACG
	5'-Rev	ggactagtAATTTCATTATGATCATCATAATATAACATAAATTTGTTAATGTCATCATCC
pyuis12::gfp	Genotyping PCR
	WT 5' External	CAAATATCGGTAATACCCAAAATAATATTAGTGATAATAACGATCGTATATATGATGAC
	WT 3' External	GTTGCCAAAATAGTTCATACAAATACAGGTAAATCTATTTATTCTAAGGACATTATAG
	TG 5' Internal	CATCACCATCTAATTCAACAAGAATTGGGACAACTCCAGTGAAAAGTTCTTCTCCTTTAC
	TG 3' Internal	CCAGGAGGAGAAAGGCATTAAGTACAAATTTGAAGTATATGAGAAG
